# Estimating the effect size of a hidden causal factor between SNPs and a continuous trait: a mediation model approach

**DOI:** 10.1101/2022.06.28.497617

**Authors:** Zhuoran Ding, Marylyn D. Ritchie, Benjamin F. Voight, Wei-Ting Hwang

## Abstract

**Background:** Observational studies and Mendelian randomization experiments have been used to identify many causal factors for complex traits in humans. Given a set of causal factors, it is important to understand the extent to which these causal factors explain some, all, or none of the genetic heritability, as measured by single-nucleotide polymorphisms (SNPs) that are associated with the trait. Using the mediation model framework with SNPs as the exposure, a trait of interest as the outcome, and the known causal factors as the mediators, we hypothesize that any unexplained association between the SNPs and the outcome trait is mediated by an additional unobserved, hidden causal factor.

**Results:** We propose a method to infer the effect size of this hidden mediating causal factor on the outcome trait by utilizing the estimated associations between a continuous outcome trait, the known causal factors, and the SNPs. The proposed method consists of three steps and, in the end, implements Markov chain Monte Carlo to obtain a posterior distribution for the hidden mediator’s effect size. We evaluate our proposed method via extensive simulations and show that when the model assumptions hold, our method estimates the effect size of the hidden mediator well and controls type I error rate if the hidden mediator does not exist.. In addition, we apply the method to the UK Biobank data and find that a potential hidden mediator for waist-hip ratio exists in the European population, and the hidden mediator has a large effect size relatively to the effect size of the known mediator BMI.

**Conclusions:** We develop a framework to infer the effect of potential, hidden mediators influencing complex traits. This framework can begin to place boundaries on unexplained risk factors contributing to complex traits.
