## Supplementary material for "Estimating the effect size of a hidden causal factor between SNPs and a continuous trait: a mediation model approach": Additiona_file_2

### Sheet: TableS1_whr_indep_snps
TableS1
chr	pos	effect_allele	other_allele	eaf	beta	se	pval	rsid	drop
1	2987268	A	C	0.2001	0.0168	0.0025	9.216e-12	rs2742690
1	9335745	T	C	0.2394	0.0186	0.0021	3.021e-19	rs6688233
1	9351491	A	G	0.1258	-0.019	0.003	1.373e-10	rs61783470
1	19925759	T	C	0.2346	-0.0149	0.0023	1.077e-10	rs12024554
1	23266340	C	G	0.663	0.0136	0.0019	3.44e-13	rs6701919
1	23710475	T	C	0.486	-0.0144	0.0017	3.492e-17	rs2298632
1	26188625	T	G	0.5287	0.0125	0.0018	1.61e-12	rs213637
1	39722214	A	G	0.7994	-0.013	0.0022	2.897e-09	rs4660208
1	40018509	T	C	0.223	0.0145	0.0021	7.577e-12	rs4660808
1	49438005	A	G	0.6338	-0.014	0.0018	1.455e-15	rs3127553
1	49828663	A	G	0.3296	0.0163	0.0018	1.41e-19	rs7531656
1	50293421	T	C	0.2331	0.0167	0.002	1.041e-16	rs12128108
1	50550783	A	G	0.3324	0.0144	0.0019	1.716e-14	rs6588374
1	62594677	T	C	0.5821	0.0112	0.0017	3.783e-11	rs2481665
1	65983626	T	C	0.0745	0.023	0.003	2.642e-14	rs11208660
1	72814783	A	G	0.1845	-0.0166	0.0021	6.367e-15	rs2815749
1	86264025	C	G	0.5971	-0.0122	0.0018	1.222e-11	rs380654
1	91212216	A	G	0.6236	-0.0118	0.0017	1.276e-11	rs6699397
1	98423149	A	G	0.8372	-0.0179	0.0024	5.222e-14	rs9659380
1	103417203	C	G	0.5884	0.0152	0.002	2.127e-14	rs2061708
1	103695703	A	G	0.491	0.0121	0.0019	4.362e-10	rs34216203
1	107573565	A	G	0.6448	-0.0121	0.0019	8.334e-11	rs2335077
1	112274162	T	C	0.4332	0.0145	0.002	2.343e-13	rs6658723
1	114941326	T	C	0.4283	-0.0133	0.0017	5.813e-15	rs3789615
1	119240587	C	G	0.9626	0.0383	0.0052	2.065e-13	rs35875732
1	119474772	A	G	0.1707	0.0144	0.0022	3.938e-11	rs17185933
1	119546842	T	C	0.5565	0.024	0.0017	1.81e-45	rs10923724
1	119816255	A	C	0.0297	-0.0464	0.0059	3.037e-15	rs75210922
1	154991389	T	C	0.7235	0.0126	0.0019	7.831e-11	rs905938
1	156049877	T	C	0.1312	0.0189	0.0029	1.217e-10	rs61813324
1	163643474	C	G	0.4303	0.0114	0.0018	1.423e-10	rs1289021
1	170372503	A	C	0.2729	-0.0266	0.0019	6.402e-43	rs10919388
1	172358167	A	G	0.5548	-0.0224	0.0017	2.206e-40	rs2301453
1	177889480	A	G	0.7802	-0.0203	0.0021	8.143e-22	rs543874
1	200049302	A	T	0.2843	-0.0125	0.0019	1.357e-10	rs6658424
1	205114873	C	G	0.55	-0.013	0.0018	2.307e-13	rs12048743
1	214173840	A	G	0.2539	-0.0124	0.0021	2.161e-09	rs3767848
1	219578880	T	C	0.7135	-0.0136	0.0019	8.727e-13	rs2791556
1	219653101	T	C	0.328	-0.0277	0.0019	1.591e-49	rs1563355
1	224062306	C	G	0.6993	0.0117	0.0019	1.571e-09	rs10158345
1	243533273	A	G	0.8633	0.0155	0.0025	9.25e-10	rs12042959
2	417167	T	C	0.9534	0.0434	0.0046	8.766e-21	rs62106258	O
2	629510	A	C	0.8423	0.0266	0.0022	1.795e-32	rs6743060	O
2	9662210	A	G	0.6616	0.0117	0.0018	3.21e-11	rs10495563
2	13073967	A	G	0.5566	-0.0171	0.0018	2.375e-21	rs711869
2	25193998	A	T	0.7801	-0.021	0.0022	5.985e-22	rs6749646
2	25458379	A	G	0.5762	-0.0145	0.0018	4.715e-16	rs10084238
2	26942256	A	G	0.4798	0.0107	0.0018	1.382e-09	rs2384463
2	43189120	A	G	0.2188	0.0143	0.0024	2.003e-09	rs10153926
2	43756032	T	C	0.1024	0.0179	0.0028	9.298e-11	rs7591387
2	48962291	T	G	0.2346	0.0153	0.0021	4.166e-13	rs17326656
2	58792377	A	G	0.5889	0.0127	0.0017	7.979e-14	rs929641
2	59307725	A	G	0.6107	-0.0139	0.0017	8.963e-16	rs6545714
2	59951465	T	C	0.4597	0.0113	0.0018	2.752e-10	rs13028903
2	60170875	T	C	0.5648	0.0105	0.0018	3.854e-09	rs2419407
2	60814466	T	G	0.8328	-0.0144	0.0024	2.809e-09	rs2195086
2	66237388	T	C	0.1801	0.0214	0.0023	2.029e-20	rs13391573
2	66772000	T	C	0.594	-0.0134	0.0017	4.068e-15	rs11897119
2	67712951	C	G	0.6339	0.0117	0.0019	3.095e-10	rs2139799
2	67853013	T	C	0.3334	-0.0189	0.0018	1.224e-26	rs7598832
2	100214615	C	G	0.1792	0.0139	0.0023	3.144e-09	rs3792130
2	100478648	T	C	0.8027	-0.0152	0.0022	7.693e-12	rs7558575
2	100894802	C	G	0.3074	0.0164	0.0021	1.541e-14	rs4851283
2	112253851	T	C	0.7829	0.0187	0.0024	3.068e-15	rs1345203
2	114619997	T	C	0.6137	0.0124	0.0018	6.402e-12	rs4849294
2	119444229	A	G	0.5544	-0.0139	0.0018	1.119e-14	rs332105
2	158412701	T	G	0.9886	0.0623	0.0092	1.549e-11	rs55920843	O
2	161144055	A	G	0.7021	0.0127	0.0019	5.838e-11	rs1020731
2	164877930	C	G	0.7788	0.0129	0.0022	1.862e-09	rs399984
2	165513091	T	C	0.584	0.0228	0.0017	2.855e-41	rs10195252
2	165787373	C	G	0.2932	0.0159	0.0022	1.458e-13	rs2390126
2	166162705	A	G	0.2322	-0.013	0.0021	2.821e-10	rs12469667
2	171421125	A	G	0.2662	0.0136	0.002	2.253e-11	rs6433219
2	181607751	C	G	0.6685	0.0122	0.0019	1.017e-10	rs9630986
2	187725158	C	G	0.3594	-0.0143	0.0018	4.529e-16	rs1476195
2	187856543	A	C	0.8885	0.0197	0.0031	2.404e-10	rs62173500
2	188115398	A	G	0.5372	0.0215	0.0017	2.758e-37	rs1569135
2	188367875	A	G	0.3649	-0.0154	0.0018	7.674e-17	rs2300412
2	200775744	T	C	0.4392	-0.0113	0.0017	7.475e-11	rs1124639
2	212281381	T	G	0.6367	-0.0121	0.002	2.703e-09	rs4673616
2	213413231	A	G	0.2732	-0.0114	0.0019	2.358e-09	rs7599312
2	219170525	A	G	0.5974	-0.0113	0.0018	5.13e-10	rs1017698
2	230739209	C	G	0.3136	0.012	0.0019	1.79e-10	rs17324331
2	239365456	A	G	0.0527	-0.0278	0.0044	3.997e-10	rs3891424
2	239769885	T	C	0.1799	-0.0167	0.0028	4.418e-09	rs146095395	INFO
3	9345218	A	C	0.2513	0.0123	0.002	6.014e-10	rs4686340
3	11406721	T	C	0.8253	-0.0156	0.0023	2.062e-11	rs2595004
3	12112010	A	G	0.8607	-0.0202	0.0025	1.081e-15	rs598747
3	12476555	A	G	0.0143	-0.0573	0.0085	1.398e-11	rs56133301	O
3	12496461	A	G	0.4285	0.0202	0.0018	3.57e-29	rs9872031
3	12848822	T	C	0.323	0.0137	0.0019	2.172e-13	rs11718898
3	15771372	T	C	0.3137	0.0128	0.0018	1.827e-12	rs2455848
3	18705035	A	G	0.7226	0.0118	0.002	2.351e-09	rs4635727
3	33872787	C	G	0.2247	0.0124	0.0021	2.089e-09	rs12631066
3	35635145	A	T	0.7964	-0.0183	0.0022	9.338e-17	rs10490869
3	37562141	A	G	0.5905	0.0134	0.0018	1.275e-13	rs155524
3	46988561	T	C	0.3339	0.0138	0.0019	2.883e-13	rs13092573
3	47362080	T	C	0.3629	0.0131	0.0019	2.173e-12	rs295433
3	47914974	T	C	0.0973	0.0179	0.0029	8.517e-10	rs7638388
3	48231919	T	G	0.0875	-0.0263	0.0035	9.123e-14	rs1903061
3	48484016	A	T	0.7416	0.0143	0.0022	1.461e-10	rs4858820
3	48773108	C	G	0.7669	0.0154	0.0021	6.465e-13	rs9873227
3	49034879	T	C	0.2441	-0.0145	0.002	3.833e-13	rs6446204
3	49553531	A	T	0.906	0.0262	0.0034	6.001e-15	rs73074811
3	49884913	T	C	0.3188	0.017	0.0018	1.341e-20	rs13316065
3	50146094	A	T	0.475	-0.016	0.002	2.919e-16	rs3733133
3	50506073	A	C	0.1841	-0.0168	0.0025	4.238e-11	rs12637870
3	52252969	T	C	0.4775	0.0103	0.0017	1.011e-09	rs352162
3	52516293	C	G	0.1849	-0.0187	0.0023	6.113e-16	rs6800707
3	52885112	A	C	0.8447	0.0179	0.0024	2.017e-13	rs13080929
3	53234994	A	G	0.588	-0.0129	0.0018	1.376e-12	rs11919522
3	62481063	T	C	0.7316	0.0123	0.0019	1.319e-10	rs1452075
3	64718258	C	G	0.2698	-0.0291	0.0019	1e-54	rs2371767
3	82704753	A	G	0.3632	0.0118	0.0018	1.642e-10	rs6548834
3	85886077	T	C	0.6416	0.0124	0.0018	1.321e-12	rs12495178
3	89121921	T	C	0.3802	0.0126	0.0018	3.033e-12	rs9942009
3	94033599	A	G	0.5098	-0.0126	0.002	1.218e-10	rs1609906
3	99525631	A	G	0.6045	-0.0106	0.0018	3.563e-09	rs793456
3	128039895	A	G	0.0463	-0.0254	0.0043	2.542e-09	rs11708733
3	128349376	T	G	0.9628	0.0383	0.0052	1.287e-13	rs55683935
3	128728502	T	C	0.0801	-0.0227	0.0036	3.086e-10	rs55828563
3	128994633	C	G	0.9648	0.043	0.0054	3.052e-15	rs62266885
3	129287004	A	G	0.933	-0.0325	0.0041	1.173e-15	rs72628504
3	129341403	A	C	0.8143	0.0288	0.0023	2.091e-37	rs6795831
3	129604990	T	C	0.8254	0.021	0.0022	5.35e-21	rs9289347
3	131564741	T	G	0.7323	-0.0135	0.0019	1.194e-12	rs13063979
3	135926622	T	G	0.7704	0.0156	0.002	1.154e-14	rs645040
3	136272246	T	C	0.2605	-0.0146	0.0019	5.154e-14	rs7621025
3	136541667	T	C	0.1644	-0.0176	0.0026	2.71e-11	rs62410363
3	138340590	A	G	0.46	0.0116	0.002	3.416e-09	rs1672936
3	150097635	C	G	0.0654	0.0278	0.0036	1.118e-14	rs9844972
3	156340494	T	C	0.2236	-0.0148	0.0024	4.11e-10	rs28848187
3	156797648	T	C	0.3814	-0.0271	0.0018	1.472e-53	rs10049088
3	168972802	A	G	0.5016	0.013	0.0017	2.157e-14	rs998749
3	171800256	A	G	0.6004	0.0149	0.0018	3.743e-16	rs4894803
3	185834290	T	C	0.2099	-0.0142	0.0021	8.28e-12	rs7647305
3	187674660	A	G	0.7778	-0.0137	0.0022	1.982e-10	rs2590440
4	965779	A	G	0.4436	-0.0165	0.0018	4.979e-20	rs11724804
4	3232257	T	C	0.2971	-0.0129	0.0019	1.59e-11	rs3121419
4	26062990	A	G	0.8133	-0.0208	0.0023	8.047e-20	rs10019888
4	26308792	A	G	0.3879	0.0148	0.0018	3.237e-17	rs17644283
4	45175691	T	C	0.4294	0.0147	0.0017	7.834e-18	rs13130484
4	56279875	A	G	0.7241	0.0143	0.002	8.919e-13	rs11133377
4	78655671	A	G	0.8502	-0.0165	0.0027	1.506e-09	rs12643960
4	89730074	T	C	0.4729	0.0199	0.0018	6.473e-29	rs2167750
4	100235053	A	G	0.1691	0.016	0.0023	9.974e-12	rs1789882
4	102143616	A	G	0.2746	0.0124	0.002	4.995e-10	rs3804381
4	140874760	A	G	0.3669	-0.0155	0.002	2.482e-14	rs809955
4	145569692	T	C	0.4053	-0.0116	0.0017	6.899e-12	rs13146972
4	145868370	T	C	0.4202	0.0123	0.0017	7.567e-13	rs789351
4	146133826	A	G	0.4409	0.0106	0.0018	3.788e-09	rs11733300
5	4010135	C	G	0.5488	0.0134	0.002	1.292e-11	rs10475249
5	53302354	T	C	0.7378	0.0158	0.002	4.621e-15	rs2448
5	55806751	A	G	0.2496	0.0239	0.0019	1.074e-35	rs459193
5	55868097	T	C	0.282	0.0159	0.002	9.362e-16	rs13179413
5	66312570	T	G	0.5788	-0.0114	0.0018	1.477e-10	rs628763
5	74391666	T	C	0.3704	-0.0112	0.0018	8.479e-10	rs12653162
5	74673707	A	G	0.7405	0.0144	0.002	3.367e-13	rs13356670
5	75015242	T	G	0.63	0.015	0.0017	8.407e-18	rs2112347
5	76046939	T	C	0.954	-0.0264	0.0044	1.783e-09	rs17568628
5	76599022	A	T	0.6486	0.0114	0.0019	9.152e-10	rs1382894
5	87697533	T	C	0.2089	-0.0155	0.002	2.076e-14	rs6870983
5	87943710	A	C	0.1658	0.0178	0.0026	1.064e-11	rs13163336
5	103945178	T	C	0.4408	0.0126	0.0018	2.107e-12	rs2161097
5	106328326	T	C	0.5756	0.0106	0.0018	3.568e-09	rs4395620
5	112542527	A	G	0.3177	0.0122	0.0019	1.521e-10	rs1822489
5	112888676	T	G	0.1927	0.0158	0.0022	1.256e-12	rs11956399
5	118688115	A	T	0.6995	-0.0138	0.002	1.75e-12	rs6874848
5	132412299	A	G	0.7638	0.0154	0.002	8.389e-15	rs11747001
5	142077715	A	G	0.9358	-0.0279	0.004	2.367e-12	rs10477191
5	153213880	T	G	0.4566	0.013	0.002	3.573e-11	rs2964006
5	155824774	T	C	0.2734	0.0127	0.002	1.368e-10	rs4454042
5	158015903	A	G	0.2045	-0.0131	0.0022	1.603e-09	rs1122080
5	172997978	A	G	0.3974	0.0114	0.0018	3.779e-10	rs17738166
5	173362458	A	G	0.2918	0.018	0.0018	1.378e-22	rs6861681
5	176527577	T	G	0.3706	0.0131	0.0018	4.313e-13	rs6556301
6	6738752	T	C	0.3824	-0.0247	0.0017	5.494e-46	rs1294410
6	7211818	A	G	0.4254	-0.0162	0.0018	1.66e-19	rs1334576
6	14573063	A	G	0.2501	-0.0145	0.002	1.502e-12	rs9296938
6	15230743	A	G	0.1408	-0.0167	0.0028	3.168e-09	rs112266013
6	20581828	A	G	0.6823	0.0125	0.0019	6.875e-11	rs7744833
6	29778991	A	G	0.007	0.0697	0.0117	2.582e-09	rs17178889
6	30328753	T	C	0.742	0.0194	0.0027	4.797e-13	rs3094621
6	30693816	A	G	0.7797	0.0135	0.002	3.529e-11	rs3095329
6	30815951	T	C	0.3676	0.0157	0.0019	9.544e-17	rs2844663
6	31059825	A	T	0.9835	-0.0543	0.0068	2.258e-15	rs2517456
6	31243884	A	G	0.2597	-0.0118	0.002	2.274e-09	rs3130696
6	31264582	T	C	0.6399	0.0228	0.002	8.655e-29	rs2524137
6	31329029	T	C	0.0137	0.0641	0.0107	2.026e-09	rs114029601	INFO
6	31585219	T	C	0.3668	0.0179	0.0017	1.251e-24	rs2857697
6	31844419	A	G	0.0127	0.0593	0.0087	1.095e-11	rs139498574
6	31881731	A	G	0.6258	0.0223	0.002	9.215e-29	rs685031
6	32131972	C	G	0.1233	-0.019	0.003	1.646e-10	rs3132941
6	32161396	T	G	0.1545	-0.0185	0.0026	6.598e-13	rs3132940
6	32166384	C	G	0.9313	-0.0303	0.0036	1.607e-17	rs8192575
6	32418018	T	C	0.6603	0.0196	0.0019	2.087e-24	rs6937696
6	32489679	T	C	0.0764	0.0273	0.0039	3.902e-12	rs117108573	INFO
6	32530029	A	C	0.8625	-0.0257	0.0031	2.195e-16	rs35175534	INFO
6	32560739	A	G	0.9128	-0.0297	0.0036	3.604e-16	rs6910879	INFO
6	32603854	T	C	0.163	-0.0188	0.0028	1.047e-11	rs9272302	INFO
6	32681631	T	C	0.6183	0.0169	0.0017	3.681e-22	rs9275596
6	32933493	C	G	0.086	-0.0235	0.0035	1.706e-11	rs75380668
6	33324527	T	G	0.565	0.0123	0.0017	6.98e-13	rs3117324
6	34192036	A	C	0.0432	0.0674	0.0048	2.944e-44	rs114760566	O
6	34480322	A	G	0.0278	0.0562	0.0064	1.024e-18	rs140979817	INFO
6	34817079	T	C	0.0292	0.0478	0.0059	6.998e-16	rs147499178
6	35262191	A	G	0.0296	0.0425	0.0058	3.332e-13	rs45617037
6	40367138	C	G	0.2963	0.0153	0.0019	1.226e-15	rs17681686
6	43273604	A	G	0.3899	0.0144	0.0017	3.558e-17	rs2242416
6	43757896	A	C	0.4799	0.0351	0.0017	7.42e-92	rs998584	O
6	43810974	A	G	0.7078	0.0195	0.0019	1.089e-23	rs9369425
6	50399786	T	C	0.0491	0.0256	0.0041	3.898e-10	rs12528563
6	50803050	A	G	0.844	-0.02	0.0022	9.975e-20	rs987237
6	51258579	T	C	0.7665	0.0132	0.0021	3.052e-10	rs2504706
6	53789830	T	G	0.0804	0.0198	0.0032	1.131e-09	rs9370243
6	80916967	T	C	0.0882	0.0284	0.0033	3.377e-18	rs12527712
6	81208541	T	C	0.91	-0.0188	0.0032	4.78e-09	rs1436868
6	81346033	T	C	0.4452	-0.0146	0.0018	2.917e-16	rs1902066
6	81604045	A	G	0.5279	0.0142	0.002	3.546e-13	rs1339386
6	81860590	A	T	0.9706	-0.0359	0.0061	3.808e-09	rs72897311
6	82297307	A	G	0.0501	0.0276	0.0045	1.225e-09	rs72895340
6	83433228	A	G	0.4696	0.0103	0.0017	8.973e-10	rs9294260
6	85396119	A	T	0.5866	-0.0117	0.0018	7.838e-11	rs9362083
6	85720325	A	G	0.0646	0.0211	0.0034	5.436e-10	rs1322863
6	97385975	C	G	0.6522	0.011	0.0019	3.325e-09	rs17448885
6	97946396	A	G	0.28	-0.0125	0.002	5.096e-10	rs10499013
6	98539519	T	C	0.411	-0.0119	0.0017	6.814e-12	rs901630
6	100629725	A	T	0.156	0.0237	0.0026	5.276e-20	rs6941962	INFO
6	108977663	T	C	0.3064	-0.0134	0.0018	1.504e-13	rs9400239
6	120213880	A	G	0.6738	0.0113	0.0018	3.804e-10	rs2357760
6	126248374	T	C	0.4985	-0.0122	0.002	4.136e-10	rs9375417
6	126489975	C	G	0.2622	-0.0125	0.002	9.362e-10	rs2186059
6	126575715	C	G	0.1847	-0.0189	0.0023	1.214e-16	rs17053828
6	126602570	T	C	0.0129	0.0832	0.0088	4.183e-21	rs75497371
6	126814933	T	C	0.9753	-0.0741	0.0063	1.465e-31	rs143474978
6	126845380	A	G	0.2224	-0.0153	0.0022	4.695e-12	rs1337736
6	126932356	A	G	0.0108	0.1033	0.0097	1.08e-26	rs139717191
6	127118634	A	G	0.0242	0.0765	0.0064	4.203e-33	rs113026193
6	127183470	A	G	0.8041	0.0175	0.0025	1.484e-12	rs138299249
6	127368128	A	C	0.0565	0.0287	0.0043	2.594e-11	rs115171655
6	127454893	A	G	0.0409	0.126	0.0044	4.56e-183	rs72959041	O
6	127762588	A	T	0.0182	0.0539	0.0077	1.979e-12	rs141281941
6	139829666	T	C	0.5834	-0.0192	0.0018	2.381e-26	rs605066
6	153455994	A	G	0.4126	-0.0122	0.002	7.964e-10	rs672341
6	160769811	T	C	0.469	-0.0134	0.002	7.192e-12	rs668871
7	20444060	T	C	0.6931	0.0114	0.0019	3.645e-09	rs6955431
7	25862790	A	C	0.1947	0.026	0.0021	1.382e-34	rs2391168
7	26397239	A	C	0.5694	-0.0226	0.0017	3.674e-39	rs1534696
7	27223771	T	C	0.2535	0.0167	0.002	6.578e-17	rs7801581
7	28198677	T	C	0.4308	-0.0114	0.0018	4.002e-10	rs1708302
7	50750128	T	G	0.3706	0.0109	0.0018	4.092e-09	rs2715135
7	68632251	A	G	0.0635	-0.024	0.0038	2.192e-10	rs1718618
7	73037366	A	G	0.1765	-0.0154	0.0023	3.396e-11	rs55747707
7	77047102	A	G	0.6733	0.0127	0.0021	1.286e-09	rs12669521
7	77333267	A	G	0.2864	-0.0117	0.0019	3.926e-10	rs11764879
7	99197401	A	G	0.8291	0.0153	0.0023	2.162e-11	rs1011024
7	101728638	T	C	0.6144	-0.0139	0.002	5.982e-12	rs367026
7	104756326	T	C	0.3344	0.0149	0.0018	2.057e-17	rs1142
7	105008458	C	G	0.6835	-0.0146	0.0019	1.361e-14	rs2030776
7	107614003	A	G	0.8989	0.0215	0.0029	1.846e-13	rs4727695
7	112987650	T	C	0.4268	-0.0108	0.0018	1.54e-09	rs4476935
7	116954785	A	C	0.6205	-0.0154	0.0018	3.496e-18	rs39312
7	117207860	A	C	0.4169	0.0133	0.0018	2.039e-13	rs718829
7	120889272	C	G	0.4294	-0.0126	0.0018	2.182e-12	rs6942652
7	136717447	T	C	0.8538	0.0159	0.0025	1.907e-10	rs13229637
8	12617155	A	G	0.6155	0.0111	0.0018	7.103e-10	rs9969455
8	19824667	T	C	0.2629	-0.0117	0.0019	1.619e-09	rs15285
8	23610639	A	T	0.7545	0.0188	0.0021	2.101e-19	rs9644033
8	25464690	T	G	0.5085	0.0185	0.002	4.99e-21	rs11992444
8	25641764	A	C	0.6527	0.0159	0.0019	3.258e-17	rs7823561
8	25919020	T	C	0.1231	0.0175	0.0027	8.224e-11	rs1485741
8	30854033	A	G	0.3	0.0172	0.0021	9.9e-16	rs2725371
8	38332318	T	C	0.5842	-0.0134	0.0018	1.179e-13	rs881301
8	60264465	A	C	0.8376	-0.0159	0.0027	2.696e-09	rs62506196
8	68203608	A	G	0.7187	-0.0136	0.0022	5.072e-10	rs13255070
8	72469742	A	G	0.7436	-0.02	0.0019	7.338e-25	rs4738141
8	73439070	A	G	0.2736	0.0143	0.002	1.121e-12	rs1431659
8	126419938	C	G	0.0529	0.0349	0.0049	1.796e-12	rs144435165	INFO
8	128334900	A	C	0.6534	0.0141	0.0019	5.415e-14	rs13256367
9	15670492	T	G	0.4535	-0.0101	0.0017	2.669e-09	rs6474945
9	28414339	A	G	0.691	-0.0144	0.0018	2.248e-15	rs10968576
9	29642688	A	G	0.5945	-0.0118	0.002	2.412e-09	rs1680490
9	94187634	C	G	0.3449	-0.0111	0.0019	3.114e-09	rs968821
9	95498420	C	G	0.1748	0.0172	0.0023	2.062e-13	rs753804
9	96454513	T	C	0.7099	-0.0132	0.002	1.611e-11	rs7848336
9	96758342	A	G	0.7143	0.0157	0.0019	9.007e-17	rs2398893
9	102162570	T	C	0.1646	-0.0157	0.0027	3.706e-09	rs62565259
9	107665978	C	G	0.879	0.0201	0.0026	9.181e-15	rs1800978
9	107726918	T	C	0.8956	-0.0254	0.0028	5.731e-20	rs10991433
9	107826753	A	T	0.5664	-0.0122	0.0019	5.244e-11	rs2937371
9	107887738	A	G	0.9605	0.0397	0.0046	3.571e-18	rs9792666	O
9	108622461	A	G	0.9393	0.0228	0.0039	4.857e-09	rs10978310
9	111661150	A	G	0.5254	0.0102	0.0017	1.402e-09	rs4978760
9	111972671	A	T	0.1914	-0.0185	0.0023	3.439e-15	rs12684047
9	113912553	A	G	0.5194	-0.0154	0.002	3.881e-15	rs10980797
9	126586563	A	C	0.2625	0.0123	0.002	6.815e-10	rs1752169
9	134870755	T	G	0.3055	0.012	0.0019	2.712e-10	rs4382592
9	136994893	T	C	0.482	-0.0116	0.002	2.91e-09	rs28647893
10	4963327	T	C	0.1187	-0.0158	0.0026	2.096e-09	rs12774134
10	5648787	A	G	0.4511	-0.0109	0.0018	9.433e-10	rs7907173
10	21908803	T	C	0.7061	-0.0148	0.0019	2.371e-14	rs1243188
10	22276819	A	C	0.2589	0.0128	0.002	2.624e-10	rs4146689
10	27904321	T	C	0.419	-0.0106	0.0018	4.406e-09	rs1494204
10	32112728	T	C	0.2244	-0.0124	0.0021	2.294e-09	rs2808104
10	32391109	A	G	0.2544	-0.0124	0.002	3.238e-10	rs2907794
10	32557592	C	G	0.1416	0.0153	0.0026	2.97e-09	rs3740237
10	33461248	T	C	0.9608	-0.033	0.0052	2.662e-10	rs145952040
10	33672884	A	G	0.4934	-0.0113	0.0018	2.031e-10	rs10827252
10	34168090	T	C	0.5081	0.0128	0.0018	5.891e-13	rs1757471
10	36227656	A	G	0.8256	0.0144	0.0024	1.598e-09	rs708437
10	61842645	T	C	0.3228	-0.0132	0.0021	3.644e-10	rs7070670
10	63808475	T	C	0.9577	-0.0282	0.0045	4.807e-10	rs7919055
10	63882682	A	G	0.5531	0.0126	0.002	1.88e-10	rs7070749
10	64927823	C	G	0.522	0.0137	0.0017	8.627e-16	rs1935
10	65318766	T	G	0.5135	-0.0147	0.0017	6.427e-18	rs10761785
10	80907147	A	G	0.4292	-0.0133	0.0017	2.861e-14	rs780159
10	88128281	A	G	0.4769	0.0108	0.0018	9.934e-10	rs3814614
10	89604732	T	C	0.7235	-0.0134	0.0019	3.975e-12	rs10788569
10	93354689	T	C	0.4414	-0.0113	0.0018	3.272e-10	rs4933672
10	93790523	A	G	0.629	0.0128	0.0018	4.495e-13	rs1437
10	94068365	C	G	0.5804	0.0121	0.0018	1.524e-11	rs10748577
10	95346805	C	G	0.2632	0.013	0.002	1.729e-10	rs11187537
10	102416555	A	C	0.3684	-0.011	0.0019	4.113e-09	rs10883518
10	115860058	T	C	0.7714	-0.0139	0.0021	6.882e-11	rs12777288
10	122875589	A	G	0.1283	0.0209	0.0027	4.772e-15	rs2254069
11	778857	A	G	0.9091	0.0214	0.0034	5.546e-10	rs61876729
11	823586	C	G	0.9868	-0.0557	0.0086	8.253e-11	rs140201358	O
11	8404501	A	G	0.6611	0.0116	0.0018	6.205e-11	rs16937956
11	8694073	C	G	0.3337	-0.0154	0.0018	2.316e-18	rs12575252
11	9063570	A	G	0.5132	0.0101	0.0017	3.466e-09	rs1883099
11	10076430	A	G	0.507	-0.0122	0.002	4.93e-10	rs10840349
11	10393468	A	G	0.4912	-0.0125	0.002	1.841e-10	rs2957658
11	13274553	A	T	0.275	-0.0128	0.002	7.274e-11	rs747601
11	17708379	T	G	0.362	-0.0109	0.0019	4.5e-09	rs4141261
11	27694835	A	G	0.7327	-0.0178	0.0019	4.083e-20	rs11030107
11	30432220	A	T	0.6452	0.0113	0.0019	9.486e-10	rs13642
11	43628749	T	C	0.6112	-0.0132	0.0018	3.975e-13	rs4755720
11	47606865	C	G	0.625	0.0192	0.002	3.529e-21	rs12287076
11	47929846	A	G	0.2974	-0.0163	0.0019	1.307e-18	rs6485795
11	62192931	T	C	0.2608	-0.0143	0.002	2.809e-12	rs2509963
11	62312786	C	G	0.6337	-0.0154	0.0018	1.022e-16	rs2509967
11	64031241	T	C	0.0615	0.0373	0.0041	6.257e-20	rs35169799
11	65278461	T	C	0.7853	-0.018	0.0022	2.147e-16	rs10896012
11	65560785	A	G	0.2483	-0.0122	0.002	7.241e-10	rs3814707
11	65894424	C	G	0.1867	0.014	0.0023	7.745e-10	rs3862386
11	66125461	A	C	0.7135	-0.0162	0.0022	7.61e-14	rs68162171
11	68980762	A	G	0.0172	-0.0481	0.0077	4.099e-10	rs188584129
11	69148572	A	G	0.6533	-0.0117	0.0018	6.404e-11	rs6606672
11	69262756	A	G	0.4389	-0.0173	0.002	2.458e-18	rs7395513
11	84982932	C	G	0.3253	-0.0146	0.0021	4.238e-12	rs556710
11	85322400	A	G	0.7979	-0.0171	0.0024	2.183e-12	rs536665
11	85654587	A	G	0.3683	-0.0111	0.0019	4.759e-09	rs596864
11	102977271	A	G	0.2688	-0.0138	0.0022	3.882e-10	rs2513987
11	111605215	T	C	0.6409	0.0199	0.0018	2.054e-27	rs10891290
11	111895254	T	G	0.3375	-0.021	0.0019	5.76e-28	rs2276390
11	113245048	A	G	0.4959	-0.0114	0.0018	1.772e-10	rs11214589
11	116781545	A	C	0.0923	0.0226	0.0034	2.711e-11	rs11216183
11	118944675	T	C	0.387	0.0142	0.0018	5.454e-15	rs3825061
11	122014110	T	C	0.7141	-0.0133	0.002	2.022e-11	rs579682
11	130271647	A	G	0.3588	0.0111	0.0019	2.65e-09	rs747249
11	133110361	T	C	0.4791	0.0113	0.0018	3.285e-10	rs6590683
12	998365	T	G	0.391	-0.0114	0.0018	4.081e-10	rs12828016
12	2055266	T	C	0.499	0.0109	0.0018	1.169e-09	rs7222
12	12879570	T	C	0.466	0.0104	0.0018	4.604e-09	rs34322
12	14417179	A	G	0.1934	-0.0133	0.0023	4.281e-09	rs11055887
12	26463082	T	C	0.7646	-0.0266	0.0019	2.996e-43	rs11048456
12	30783475	A	G	0.7681	0.013	0.0019	2.605e-11	rs11051005
12	33708552	A	C	0.6351	0.0138	0.0019	1.305e-13	rs10506110	NA
12	34062252	T	C	0.5905	0.0105	0.0017	1.297e-09	rs12371021
12	34636450	A	G	0.5849	0.011	0.0018	1.082e-09	rs12372466
12	37941053	A	G	0.5951	0.0107	0.0018	3.521e-09	rs11183232
12	38214611	T	C	0.5726	0.0118	0.002	3.819e-09	rs4533105
12	41821630	A	G	0.5152	-0.0126	0.0018	1.521e-12	rs1026462
12	50247468	A	G	0.3842	0.0125	0.0018	1.089e-12	rs7138803
12	54342684	A	C	0.2216	0.0282	0.002	1.058e-45	rs1443512
12	54421476	A	C	0.351	0.0236	0.0018	8.584e-39	rs10876528
12	66441684	T	C	0.293	0.0151	0.002	7.208e-14	rs11176015
12	89771903	T	C	0.5518	-0.0118	0.0018	4.367e-11	rs704061
12	94092690	C	G	0.5607	-0.0127	0.0018	1.427e-12	rs10745659
12	98772975	T	C	0.4526	-0.0119	0.0018	2.959e-11	rs7311622
12	108338186	A	T	0.4241	0.0111	0.0018	5.214e-10	rs10861841
12	108618630	T	C	0.2635	-0.0211	0.002	3.913e-27	rs3764002
12	122208968	A	G	0.1667	-0.0168	0.0027	5.362e-10	rs11608693	INFO
12	123209295	A	T	0.2113	-0.0202	0.0024	4.27e-17	rs3922628
12	123329101	A	G	0.8629	-0.0204	0.0028	8.362e-13	rs11060344
12	123466111	T	C	0.697	0.0133	0.0021	2.501e-10	rs55742290
12	123738678	A	G	0.2576	-0.0188	0.0021	9.317e-20	rs1568427
12	123768246	T	C	0.0442	0.0301	0.0049	9.239e-10	rs11057239
12	124440110	A	C	0.3424	-0.0267	0.0018	1.439e-50	rs4765219
12	124505444	T	C	0.5836	0.0259	0.0017	6.195e-51	rs863750
12	124754676	T	C	0.0689	0.0205	0.0034	1.799e-09	rs1609725
13	31031884	T	C	0.6791	0.0152	0.0018	2.005e-16	rs1360485
13	50535863	T	C	0.119	0.0151	0.0026	4.558e-09	rs2475837
13	50896325	A	G	0.9612	0.0366	0.0044	8.832e-17	rs11842698
13	51136739	T	C	0.729	0.0113	0.0019	2.324e-09	rs978332
13	51221618	A	C	0.8938	0.0316	0.0026	1.089e-34	rs797486
13	54396602	T	C	0.8093	-0.0131	0.0021	4.907e-10	rs1379828
13	54756074	T	C	0.1229	0.0202	0.003	1.572e-11	rs564930
13	59266053	T	C	0.4151	-0.0118	0.002	2.809e-09	rs4055791
13	79580919	A	G	0.5857	0.0111	0.0018	3.157e-10	rs1441264
13	93896935	A	G	0.5164	0.0107	0.0018	1.872e-09	rs12430764
13	110932363	T	C	0.3787	0.0113	0.0019	1.667e-09	rs664532
13	111040798	A	C	0.3068	-0.0121	0.0018	6.633e-11	rs9515201
13	112225701	A	C	0.5446	0.0104	0.0017	3.008e-09	rs1163627
14	25928179	A	C	0.3106	-0.0116	0.0018	3.114e-10	rs10132280
14	53956168	T	C	0.2312	0.0136	0.0023	4.847e-09	rs61986159
14	58815839	T	C	0.3027	0.0157	0.0019	5.104e-16	rs1190982
14	65426216	T	G	0.2192	0.0133	0.0021	5.785e-10	rs2412107
14	69149428	A	T	0.1778	0.0155	0.0024	1.782e-10	rs4902632
14	71359064	T	G	0.69	0.0125	0.0021	3.646e-09	rs2526886
14	79939993	A	G	0.2324	0.0169	0.0021	2.403e-16	rs17109256
14	91547136	C	G	0.6801	-0.0125	0.0019	7.893e-11	rs7492628
14	103304425	T	C	0.1689	0.0136	0.0022	3.307e-10	rs7143963
15	31705683	A	T	0.7568	0.0132	0.0021	2.086e-10	rs4779526
15	40990353	C	G	0.4546	0.0119	0.0019	2.46e-10	rs2928140
15	41828571	A	T	0.6565	-0.0124	0.0021	2.281e-09	rs2297383
15	42102285	A	G	0.5243	0.0118	0.0018	4.022e-11	rs12440605
15	51748610	A	G	0.4564	0.0118	0.0017	3.846e-12	rs3736485
15	53091553	T	C	0.1375	0.0163	0.0026	2.73e-10	rs2456530
15	56528806	A	G	0.8663	-0.0178	0.0025	2.08e-12	rs12595496
15	56781255	A	G	0.12	0.0186	0.0027	1.026e-11	rs16976932
15	57120989	A	G	0.7926	-0.0134	0.0022	5.624e-10	rs1657930
15	62435156	T	C	0.6151	-0.0103	0.0018	4.353e-09	rs12440695
15	67033151	T	C	0.2666	-0.0137	0.0019	5.081e-13	rs1440372
15	67661784	A	G	0.2217	-0.0166	0.002	8.931e-17	rs8043060
15	67988133	T	C	0.5899	0.0131	0.0017	1.621e-14	rs3784692
15	73007893	A	G	0.7911	0.0125	0.002	7.128e-10	rs730180
15	73441432	T	C	0.4294	-0.0113	0.0018	2.644e-10	rs8039418
15	74329193	T	C	0.5074	-0.0158	0.002	8.25e-16	rs7183908
15	74723644	A	G	0.5511	0.0111	0.0018	5.767e-10	rs1992145
15	75069282	T	C	0.7294	0.0114	0.0019	1.95e-09	rs936226
15	81058640	A	G	0.3106	-0.0128	0.0019	5.159e-12	rs12593088
15	92570921	C	G	0.7865	0.014	0.0022	1.187e-10	rs12101393
15	94023132	A	G	0.1115	0.0177	0.0028	3.624e-10	rs8024294
15	100269680	C	G	0.5882	-0.0105	0.0018	4.649e-09	rs2061007
16	2160503	T	G	0.8266	0.0192	0.0026	1.062e-13	rs71385734
16	4445327	T	C	0.7114	-0.015	0.0018	4.067e-16	rs3747579
16	4908956	T	C	0.1234	0.0161	0.0027	1.496e-09	rs8060576
16	24806420	T	G	0.2635	-0.0137	0.002	1.21e-11	rs7186893
16	28543381	A	G	0.399	0.0154	0.0017	1.974e-19	rs12446550
16	28825605	A	G	0.3838	0.017	0.0017	8.562e-23	rs2008514
16	29995218	A	G	0.4594	0.0169	0.0018	2.638e-21	rs4788204
16	49864791	T	C	0.517	-0.0106	0.0017	4.573e-10	rs2047937
16	53803574	A	T	0.4088	0.0398	0.0017	3.99e-118	rs1558902	O
16	69556715	T	C	0.4146	-0.0171	0.0017	1.985e-23	rs889398
16	69901884	T	C	0.4201	-0.0164	0.0018	6.937e-20	rs1500337
16	81534790	T	C	0.2958	0.0215	0.0018	1.623e-31	rs2925979
16	82872628	C	G	0.6754	-0.0127	0.0019	2.481e-11	rs7206608
16	85258191	T	C	0.2182	-0.0138	0.0022	6.096e-10	rs7198287
17	2136065	T	G	0.6555	-0.0137	0.0018	9.937e-15	rs7217226
17	3981066	T	G	0.1682	0.016	0.0023	7.386e-12	rs8070737
17	4278835	A	G	0.6661	-0.0116	0.0019	5.823e-10	rs9906760
17	7531965	T	C	0.4533	0.0121	0.002	7.966e-10	rs858519
17	17366977	A	G	0.7589	-0.0134	0.002	4.492e-11	rs1242505
17	17632919	C	G	0.4527	0.0136	0.0018	2.348e-14	rs7209595
17	17884801	A	G	0.6759	-0.0111	0.0019	3.035e-09	rs4925133
17	18266567	A	G	0.2964	-0.0132	0.0021	7.579e-10	rs672356
17	21279289	T	C	0.6826	-0.0171	0.0019	6.951e-19	rs7213608
17	34848874	T	C	0.473	0.016	0.0017	2.521e-21	rs2306589
17	40447401	T	C	0.6925	-0.0139	0.0019	5.372e-13	rs7217728
17	40698075	A	G	0.7547	-0.0177	0.0023	9.11e-15	rs591939
17	43460374	A	G	0.8548	-0.0206	0.0028	2.163e-13	rs62064595
17	43712464	A	G	0.2122	0.0183	0.0022	1.138e-16	rs241044	O
17	43798360	A	G	0.7833	-0.0183	0.0024	1.362e-14	rs55938136	O
17	44041987	T	C	0.781	0.0242	0.0024	2.491e-23	rs62063286
17	44293020	A	G	0.2129	0.017	0.0022	8.637e-15	rs2668692	M
17	44572068	A	G	0.4859	0.0173	0.002	1.649e-17	rs3874943	NA
17	44852612	A	C	0.7458	0.02	0.0022	4.438e-19	rs62074125
17	46080233	C	G	0.1539	-0.016	0.0025	6.622e-11	rs8071778
17	46592413	A	G	0.4959	-0.0105	0.0017	4.023e-10	rs12450225
17	59496238	T	C	0.3917	0.0114	0.0017	3.865e-11	rs9905140
17	61728881	A	C	0.2867	-0.0138	0.0019	2.757e-13	rs8075273
17	62007498	A	G	0.3493	0.0127	0.0018	6.978e-13	rs2070776
17	65870073	T	C	0.2105	0.0176	0.0021	1.228e-16	rs12602912
17	68446861	C	G	0.4878	0.0161	0.0018	1.453e-19	rs11654387
17	73230856	T	C	0.8347	0.0152	0.0024	1.934e-10	rs9988
17	74212382	T	C	0.081	0.0231	0.0033	1.399e-12	rs10512605
17	79923718	T	C	0.4129	0.0118	0.0018	3.261e-11	rs4239275
18	2846812	A	T	0.6304	0.02	0.0021	8.685e-22	rs11664106
18	13072979	T	C	0.5586	-0.0108	0.0018	1.327e-09	rs1787013
18	20724810	A	G	0.7738	0.0137	0.0021	2.832e-11	rs7235010
18	21069068	A	G	0.3426	-0.0166	0.0021	1.623e-15	rs62095889
18	34280131	A	G	0.191	0.0138	0.0023	1.93e-09	rs505601
18	34690744	T	C	0.8742	-0.0149	0.0025	1.173e-09	rs10164099
18	40736590	A	C	0.3797	-0.0133	0.0018	4.947e-13	rs1158805
18	40992698	T	G	0.3278	0.0113	0.0018	4.167e-10	rs555267
18	46678832	A	G	0.1597	0.0206	0.0024	1.239e-17	rs9951872
18	46941357	A	T	0.0768	0.0257	0.0034	4.487e-14	rs12607160
18	53454774	T	C	0.515	-0.0116	0.0018	5.858e-11	rs7235891
18	57829135	T	C	0.7532	-0.0263	0.002	2.53e-39	rs6567160
18	58052665	T	C	0.0406	-0.0377	0.0043	1.28e-18	rs9947450
18	58079259	T	C	0.8016	-0.0179	0.0023	2.787e-15	rs10503040
18	58417964	T	C	0.0178	-0.0444	0.0076	4.859e-09	rs112099489
18	63306008	A	G	0.8013	-0.0152	0.0024	5.007e-10	rs28434748
19	2176586	A	G	0.5423	0.0134	0.0017	2.233e-15	rs12459350
19	7199803	A	G	0.2747	0.0121	0.002	1.499e-09	rs1035942
19	17207851	A	G	0.2961	0.013	0.0021	1.183e-09	rs55957788
19	18126453	A	G	0.0765	0.0243	0.0034	9.238e-13	rs439223
19	18389135	A	G	0.3593	0.0251	0.0018	4.675e-46	rs12608504
19	18454825	A	G	0.7209	0.0143	0.0019	1.287e-13	rs17724992
19	18812024	A	G	0.59	0.0122	0.002	1.025e-09	rs4808845
19	19378671	A	G	0.8343	0.0165	0.0023	1.042e-12	rs998732
19	19644402	T	C	0.1714	-0.0164	0.0024	5.547e-12	rs4808968
19	30301823	A	G	0.3828	0.0132	0.0018	4.443e-13	rs7257330
19	33893008	A	G	0.5805	-0.0237	0.0017	1.451e-43	rs3786897
19	33927000	A	G	0.6804	0.0127	0.0019	2.931e-11	rs11084735
19	41341229	A	G	0.5126	-0.0125	0.002	1.69e-10	rs12461964
19	45411941	T	C	0.8459	0.0346	0.0027	4.214e-37	rs429358
19	46163870	A	G	0.6902	-0.0158	0.0024	3.585e-11	rs34132828
19	46181392	C	G	0.1876	-0.0209	0.0022	6.225e-22	rs1800437
19	47569003	A	G	0.6505	0.0121	0.0018	1.505e-11	rs3810291
19	55999142	C	G	0.7044	-0.0165	0.0022	2.244e-14	rs8103017
20	5668714	T	C	0.3985	0.0178	0.0018	3.415e-22	rs805770
20	6623374	T	C	0.3637	0.0116	0.0018	7.855e-11	rs979012
20	25298087	A	G	0.4368	0.0101	0.0017	2.503e-09	rs7267979
20	34025756	A	G	0.5867	0.0155	0.0017	1.733e-19	rs143384
20	39690342	T	C	0.7073	-0.0122	0.0019	4.219e-11	rs1997833
20	39949385	T	C	0.482	0.0106	0.0018	2.08e-09	rs4812493
20	41989051	T	C	0.1359	-0.0183	0.0029	1.365e-10	rs4812700
20	45529571	A	G	0.3693	0.0212	0.0018	1.894e-30	rs2236519
20	45789953	T	C	0.451	-0.0145	0.0017	1.915e-17	rs3092781
20	50982870	A	G	0.7102	0.0203	0.0019	2.463e-27	rs6021889
20	51234923	T	G	0.535	0.0179	0.0018	1.81e-23	rs6068279
20	51699189	A	G	0.4935	-0.0169	0.0018	2.395e-21	rs910382
20	56135199	T	C	0.4743	0.0114	0.0018	1.693e-10	rs1328757
21	35593827	A	G	0.1268	0.0177	0.003	4.228e-09	rs28451064
21	39544159	A	G	0.4137	-0.0132	0.0018	2.439e-13	rs2836179
21	42653567	T	C	0.3563	-0.0109	0.0019	4.965e-09	rs2838006
22	27584316	A	G	0.7989	-0.0145	0.0022	7.39e-11	rs510197
22	29154237	A	G	0.9735	-0.0366	0.0053	7.022e-12	rs6005861
22	29412028	A	G	0.0154	-0.0432	0.0074	4.436e-09	rs181440924
22	29449477	A	G	0.5683	0.02	0.0017	3.173e-31	rs2294239
22	35667975	A	G	0.3582	0.0119	0.0018	7.854e-11	rs713770
22	40604945	T	G	0.3777	0.0109	0.0017	2.541e-10	rs4820408
22	47214749	T	G	0.7545	-0.0136	0.002	1.454e-11	rs8141715
