## Supplementary material for "Estimating the effect size of a hidden causal factor between SNPs and a continuous trait: a mediation model approach": Additiona_file_3

### Sheet: TableS2
TableS2
setting	experiment	median.rmse	mean.rmse	median.bias	mean.bias	median.outlier	mean.outlier	QI90.capture_rate	HDI90.capture_rate	QI90.power	HDI90.power
Base case	Base_SNP70_0.02	0.00710581	0.00601065	0.00497202	0.00311104	55	47	0.981	0.981	0.053	0.053
	Base_SNP70_0.25	0.0215651	0.0216615	-0.0009671	-0.0019668	33	33	0.983	0.983	0.999	0.999
	Base_SNP70_0.5	0.0408537	0.0409759	-0.0032278	-0.003905	25	26	0.973	0.973	0.999	0.999
	Base_SNP500_0.02	0.00336802	0.0034048	0.00286426	0.00290244	37	37	0.997	0.997	0.02	0.02
	Base_SNP500_0.25	0.00875364	0.00872329	-0.0042969	-0.0042162	20	20	0.973	0.973	1	1
	Base_SNP500_0.5	0.0171267	0.0170582	-0.0091008	-0.0089594	20	20	0.953	0.954	1	1
Setting1	piH=1_SNP70_0.02	0.00773162	0.00814671	0.00604427	0.0060948	0	4	0.996	0.996	0.028	0.028
	piH=1_SNP70_0.25	0.041668	0.0418891	0.0287212	0.0289491	9	7	0.982	0.982	1	1
	piH=1_SNP70_0.5	0.0765122	0.0770027	0.0493516	0.0493816	20	21	0.824	0.815	0.999	0.999
	piH=1_SNP500_0.02	0.00830611	0.00826211	0.00713142	0.00708955	7	6	0.987	0.987	0.022	0.022
	piH=1_SNP500_0.25	0.0398354	0.0398205	0.0303017	0.0302863	31	31	0.659	0.664	1	1
	piH=1_SNP500_0.5	0.0700235	0.0700007	0.0527051	0.0526806	52	52	0.384	0.381	1	1
	piH=0.5_SNP70_0.02	0.00437232	0.00515375	0.00268373	0.00365857	38	37	0.993	0.993	0.033	0.033
	piH=0.5_SNP70_0.25	0.0200892	0.0198685	-0.0064236	-0.0057472	7	8	0.986	0.986	1	1
	piH=0.5_SNP70_0.5	0.0396051	0.0393543	-0.012947	-0.0122588	6	6	0.979	0.978	1	1
	piH=0.5_SNP500_0.02	0.00358134	0.0033019	0.00328011	0.0029896	36	38	0.996	0.996	0.021	0.021
	piH=0.5_SNP500_0.25	0.00975046	0.00985636	-0.0067975	-0.0069462	13	14	0.982	0.981	1	1
	piH=0.5_SNP500_0.5	0.0210278	0.0210979	-0.0143256	-0.0144238	18	17	0.956	0.952	1	1
	piH=0.3_SNP70_0.02	0.00479177	0.00465432	0.0026646	0.00235768	49	53	0.993	0.993	0.015	0.016
	piH=0.3_SNP70_0.25	0.0245728	0.024484	-0.0079028	-0.0075896	5	5	0.988	0.988	0.999	0.999
	piH=0.3_SNP70_0.5	0.0517869	0.0516445	-0.0196459	-0.0193089	11	11	0.983	0.982	1	1
	piH=0.3_SNP500_0.02	0.00406613	0.00405567	0.00367984	0.00366927	35	35	0.996	0.997	0.017	0.017
	piH=0.3_SNP500_0.25	0.0120676	0.0120818	-0.0079282	-0.0079508	15	15	0.979	0.979	1	1
	piH=0.3_SNP500_0.5	0.0244117	0.0243916	-0.0155777	-0.0155492	12	12	0.968	0.966	1	1
Settting2	negative_SNP70_0.02	0.00632724	0.00665535	0.00439505	0.00366075	56	48	0.973	0.973	0.048	0.048
	negative_SNP70_0.25	0.0194368	0.0195565	-0.0010753	-0.0015067	25	25	0.986	0.986	1	1
	negative_SNP70_0.5	0.0438334	0.0439445	-0.0053144	-0.0055215	24	24	0.969	0.969	0.998	0.998
	negative_SNP500_0.02	0.0027872	0.00312579	0.00215941	0.00252628	37	40	0.998	0.998	0.02	0.02
	negative_SNP500_0.25	0.0116807	0.0115555	-0.0055644	-0.0052844	22	23	0.983	0.983	0.999	0.999
	negative_SNP500_0.5	0.0174352	0.0172897	-0.0095263	-0.0092662	18	18	0.955	0.954	1	1
Setting3	n=50000_SNP70_0.02	0.00782761	0.00808779	0.00473745	0.00382854	13	28	0.94	0.94	0.099	0.099
	n=50000_SNP70_0.25	0.0218739	0.0219629	-0.0028314	-0.0028676	30	30	0.979	0.979	0.999	0.999
	n=50000_SNP70_0.5	0.0440551	0.0440768	-0.005665	-0.0055544	30	29	0.958	0.957	0.999	0.999
	n=50000_SNP500_0.02	0.005829	0.00591346	0.00461084	0.00468979	31	31	1	1	0.025	0.025
	n=50000_SNP500_0.25	0.0125749	0.0125567	-0.0057173	-0.0056885	24	24	0.981	0.981	1	1
	n=50000_SNP500_0.5	0.020168	0.020175	-0.0128328	-0.012846	27	25	0.911	0.91	1	1
	n=25000_SNP70_0.02	0.0122488	0.0129837	0.00788654	0.00741249	10	34	0.906	0.906	0.162	0.162
	n=25000_SNP70_0.25	0.0198061	0.0198776	-0.0032085	-0.0032795	22	22	0.984	0.984	1	1
	n=25000_SNP70_0.5	0.0445828	0.0446615	-0.0094132	-0.0093316	34	32	0.958	0.958	1	1
	n=25000_SNP500_0.02	0.0107715	0.0108489	0.00846233	0.00845393	20	21	0.994	0.995	0.022	0.022
	n=25000_SNP500_0.25	0.01176	0.0117569	-0.0070457	-0.0070278	34	34	0.976	0.976	1	1
	n=25000_SNP500_0.5	0.0219999	0.0219662	-0.0159683	-0.0159202	30	30	0.872	0.865	1	1
Setting4	m=10_SNP70_0.02	0.00677353	0.00725038	0.0046334	0.00456859	38	42	0.97	0.97	0.048	0.048
	m=10_SNP70_0.25	0.0209306	0.0210303	-0.0004169	-0.0002472	44	46	0.986	0.986	0.999	0.999
	m=10_SNP70_0.5	0.0417866	0.0418443	-0.0050015	-0.0047379	24	24	0.973	0.973	0.997	0.997
	m=10_SNP500_0.02	0.00374723	0.00353098	0.00320314	0.00297149	32	28	0.997	0.996	0.015	0.015
	m=10_SNP500_0.25	0.0070723	0.00716518	-0.0037085	-0.003873	15	15	0.986	0.985	1	1
	m=10_SNP500_0.5	0.0167938	0.0168524	-0.0076349	-0.0077421	32	32	0.966	0.966	1	1
	m=1_SNP70_0.02	0.0053092	0.00683589	0.0030809	0.0029176	31	57	0.972	0.972	0.057	0.058
	m=1_SNP70_0.25	0.027209	0.0273394	-0.0012617	-0.0009351	26	26	0.981	0.981	1	1
	m=1_SNP70_0.5	0.0566721	0.0567809	-0.0028695	-0.0024469	22	22	0.902	0.901	0.997	0.997
	m=1_SNP500_0.02	0.0034499	0.00323489	0.00295893	0.00273113	32	29	0.998	0.999	0.016	0.016
	m=1_SNP500_0.25	0.0128905	0.0129654	-0.005191	-0.0053734	18	18	0.98	0.98	0.999	0.999
	m=1_SNP500_0.5	0.0211202	0.0211839	-0.0092033	-0.0093242	26	26	0.876	0.875	1	1
Setting5	m1-0.3-m2_SNP70_0.02	0.008179	0.00870492	0.00617362	0.00561927	52	52	0.973	0.973	0.067	0.067
	m1-0.3-m2_SNP70_0.25	0.0210259	0.0209118	0.00638591	0.00584767	25	26	0.98	0.98	1	1
	m1-0.3-m2_SNP70_0.5	0.0479082	0.047877	0.0113357	0.0108749	27	28	0.954	0.955	0.999	0.999
	m1-0.3-m2_SNP500_0.02	0.00349831	0.00363461	0.00306366	0.00320441	45	46	0.997	0.997	0.043	0.043
	m1-0.3-m2_SNP500_0.25	0.00768341	0.00771516	0.00188352	0.00202438	20	20	0.971	0.971	1	1
	m1-0.3-m2_SNP500_0.5	0.01593	0.0159516	0.0030785	0.00321041	33	33	0.951	0.951	1	1
	m1-0.9-m2_SNP70_0.02	0.00604353	0.00720521	0.00328308	0.00282124	38	42	0.964	0.965	0.095	0.095
	m1-0.9-m2_SNP70_0.25	0.0292961	0.0295691	-0.0176535	-0.0180924	36	38	0.945	0.944	0.997	0.998
	m1-0.9-m2_SNP70_0.5	0.0639387	0.063909	-0.0403141	-0.0409172	34	37	0.902	0.9	0.995	0.996
	m1-0.9-m2_SNP500_0.02	0.0025235	0.00223295	0.0016001	0.00123869	57	49	0.974	0.972	0.077	0.076
	m1-0.9-m2_SNP500_0.25	0.0223926	0.0227263	-0.0211824	-0.0215294	22	22	0.934	0.93	1	1
	m1-0.9-m2_SNP500_0.5	0.0493952	0.049722	-0.0445876	-0.044939	40	39	0.217	0.195	0.999	0.999
	m1-0.3-m2_m3-0.2-m4_SNP70_0.02	0.00956793	0.0109065	0.00781786	0.00855131	28	37	0.992	0.992	0.076	0.076
	m1-0.3-m2_m3-0.2-m4_SNP70_0.25	0.0525669	0.0532119	0.0424231	0.0431153	40	41	0.96	0.96	0.999	0.999
	m1-0.3-m2_m3-0.2-m4_SNP70_0.5	0.109633	0.110151	0.0773222	0.0780125	42	43	0.848	0.848	0.991	0.991
	m1-0.3-m2_m3-0.2-m4_SNP500_0.02	0.00748077	0.00733692	0.0071575	0.00701897	58	58	0.983	0.983	0.053	0.053
	m1-0.3-m2_m3-0.2-m4_SNP500_0.25	0.0463058	0.0461675	0.0445996	0.0444561	11	11	0.802	0.789	0.999	0.999
	m1-0.3-m2_m3-0.2-m4_SNP500_0.5	0.0902455	0.0901072	0.0881473	0.0880037	33	32	0.007	0.005	1	1
	m1-0.5-m2_m3-0.4-m4_SNP70_0.02	0.00645689	0.00813073	0.00472839	0.00586737	22	36	0.982	0.982	0.108	0.109
	m1-0.5-m2_m3-0.4-m4_SNP70_0.25	0.0387257	0.0394339	0.0243771	0.0252951	41	41	0.924	0.924	0.995	0.995
	m1-0.5-m2_m3-0.4-m4_SNP70_0.5	0.0832451	0.0837612	0.0405198	0.0414062	31	32	0.894	0.893	0.99	0.99
	m1-0.5-m2_m3-0.4-m4_SNP500_0.02	0.00568704	0.00580742	0.00518349	0.00529125	61	62	0.992	0.992	0.07	0.07
	m1-0.5-m2_m3-0.4-m4_SNP500_0.25	0.0273255	0.0273644	0.0211629	0.021214	25	23	0.931	0.93	0.997	0.997
	m1-0.5-m2_m3-0.4-m4_SNP500_0.5	0.0502587	0.0502936	0.043427	0.0434693	49	50	0.591	0.596	0.999	0.999
Setting5.cond	cond_m1-0.3-m2_SNP70_0.02	0.00726378	0.00735891	0.00522825	0.00461202	55	54	0.974	0.974	0.059	0.059
	cond_m1-0.3-m2_SNP70_0.25	0.0190727	0.019143	-0.0007835	-0.0012533	23	23	0.991	0.991	1	1
	cond_m1-0.3-m2_SNP70_0.5	0.0444568	0.0445444	-0.0011708	-0.0015689	27	27	0.957	0.956	0.999	0.999
	cond_m1-0.3-m2_SNP500_0.02	0.00291526	0.00303078	0.00246953	0.00259466	33	33	0.997	0.995	0.024	0.024
	cond_m1-0.3-m2_SNP500_0.25	0.00840722	0.00833751	-0.0047412	-0.004616	17	17	0.985	0.985	1	1
	cond_m1-0.3-m2_SNP500_0.5	0.0169876	0.0169216	-0.0090619	-0.0089435	27	27	0.95	0.949	1	1
	cond_m1-0.9-m2_SNP70_0.02	0.00708339	0.00780662	0.00486439	0.00441675	51	56	0.974	0.974	0.052	0.052
	cond_m1-0.9-m2_SNP70_0.25	0.0214315	0.021454	-0.0001781	-0.0005302	40	41	0.983	0.983	0.999	0.999
	cond_m1-0.9-m2_SNP70_0.5	0.0482037	0.0474247	-0.0037475	-0.0041555	32	32	0.965	0.967	0.997	0.997
	cond_m1-0.9-m2_SNP500_0.02	0.00362367	0.00331579	0.00314069	0.00281091	46	45	1	1	0.01	0.01
	cond_m1-0.9-m2_SNP500_0.25	0.00846037	0.00862557	-0.0044417	-0.0047572	13	13	0.985	0.986	1	1
	cond_m1-0.9-m2_SNP500_0.5	0.017943	0.0181097	-0.0090486	-0.0093602	25	25	0.942	0.938	1	1
	cond_m1-0.3-m2_m3-0.2-m4_SNP70_0.02	0.00566735	0.00647571	0.00362295	0.00386073	47	57	0.985	0.985	0.044	0.044
	cond_m1-0.3-m2_m3-0.2-m4_SNP70_0.25	0.0212762	0.0213304	-0.0023901	-0.0018905	29	30	0.989	0.989	0.999	0.999
	cond_m1-0.3-m2_m3-0.2-m4_SNP70_0.5	0.0454314	0.0454048	-0.0070737	-0.0065862	24	24	0.969	0.969	0.997	0.997
	cond_m1-0.3-m2_m3-0.2-m4_SNP500_0.02	0.00298097	0.00289686	0.00251865	0.00242924	34	33	0.994	0.995	0.018	0.018
	cond_m1-0.3-m2_m3-0.2-m4_SNP500_0.25	0.00830287	0.00836274	-0.0050273	-0.0051223	8	9	0.985	0.985	1	1
	cond_m1-0.3-m2_m3-0.2-m4_SNP500_0.5	0.017189	0.0172443	-0.0094633	-0.0095611	23	23	0.939	0.938	1	1
	cond_m1-0.5-m2_m3-0.4-m4_SNP70_0.02	0.00469049	0.00677751	0.00260624	0.00343298	21	46	0.979	0.979	0.053	0.053
	cond_m1-0.5-m2_m3-0.4-m4_SNP70_0.25	0.021473	0.0215367	-0.0019274	-0.0012092	39	41	0.987	0.987	0.999	0.999
	cond_m1-0.5-m2_m3-0.4-m4_SNP70_0.5	0.0430885	0.0430719	-0.0059602	-0.0053071	21	21	0.974	0.972	0.998	0.998
	cond_m1-0.5-m2_m3-0.4-m4_SNP500_0.02	0.00331936	0.00340606	0.00274811	0.00283068	41	42	0.995	0.995	0.018	0.018
	cond_m1-0.5-m2_m3-0.4-m4_SNP500_0.25	0.0141758	0.0141664	-0.0055316	-0.0054983	18	18	0.985	0.986	0.998	0.998
	cond_m1-0.5-m2_m3-0.4-m4_SNP500_0.5	0.0170169	0.0169982	-0.0089862	-0.0089467	34	34	0.941	0.936	1	1
Setting6	sdRatio=1:3_SNP70_0.02	0.00387405	0.00456942	0.00159407	0.0014569	25	29	0.984	0.984	0.038	0.038
	sdRatio=1:3_SNP70_0.25	0.0323809	0.0324243	-0.0065256	-0.0064343	7	7	0.957	0.956	0.996	0.996
	sdRatio=1:3_SNP70_0.5	0.0677294	0.067718	-0.0068927	-0.0067944	8	8	0.717	0.717	0.998	0.998
	sdRatio=1:3_SNP500_0.02	0.00296072	0.00293431	0.00161002	0.0015776	38	36	0.987	0.987	0.037	0.034
	sdRatio=1:3_SNP500_0.25	0.0304533	0.03046	-0.0068727	-0.0068734	15	15	0.595	0.59	0.999	0.999
	sdRatio=1:3_SNP500_0.5	0.0544278	0.0544222	-0.0087015	-0.0086816	10	10	0.365	0.365	1	1
	sdRatio=1:1_SNP70_0.02	0.00528883	0.00737291	0.00178368	0.0021889	15	33	0.978	0.977	0.046	0.046
	sdRatio=1:1_SNP70_0.25	0.0561396	0.0561239	-0.0076704	-0.0075224	12	12	0.692	0.688	1	1
	sdRatio=1:1_SNP70_0.5	0.120795	0.120745	-0.0073911	-0.0072844	12	12	0.362	0.36	0.997	0.997
	sdRatio=1:1_SNP500_0.02	0.00419888	0.00417913	0.00148607	0.00144297	17	17	0.987	0.987	0.304	0.279
	sdRatio=1:1_SNP500_0.25	0.0560258	0.0560309	-0.0037116	-0.0036904	11	11	0.297	0.295	1	1
	sdRatio=1:1_SNP500_0.5	0.111924	0.111911	-0.0115172	-0.0114825	9	9	0.162	0.16	1	1
