## Supplementary material for "Estimating the effect size of a hidden causal factor between SNPs and a continuous trait: a mediation model approach": Additiona_file_4

### Sheet: TableS3
TableS3
setting	experiment	median.rmse	mean.rmse	median.bias	mean.bias	median.outlier	mean.outlier	QI90.capture_rate	HDI90.capture_rate	QI90.type_1_error	HDI90.type_1_error
Setting7	null.SNP70	0.00225491	0.00489493	0.00043328	0.00086485	96	124	0.87	0.87	0.13	0.13
	null.SNP500	0.00351933	0.00578394	-0.0020079	-0.0015304	37	78	0.911	0.911	0.089	0.089
